# RAAS blockade, kidney disease, and expression of *ACE2*, the entry receptor for SARS-CoV-2, in kidney epithelial and endothelial cells

**DOI:** 10.1101/2020.06.23.167098

**Authors:** Ayshwarya Subramanian, Katherine A Vernon, Michal Slyper, Julia Waldman, Malte D Luecken, Kirk Gosik, Dan Dubinsky, Michael S Cuoco, Keith Keller, Jason Purnell, Lan Nguyen, Danielle Dionne, Orit Rozenblatt-Rosen, Astrid Weins, Human Cell Atlas Lung Biological Network, Aviv Regev, Anna Greka

## Abstract

SARS-CoV-2, the coronavirus that causes COVID-19, binds to angiotensin-converting enzyme 2 (ACE2) on human cells. Beyond the lung, COVID-19 impacts diverse tissues including the kidney. ACE2 is a key member of the Renin-Angiotensin-Aldosterone System (RAAS) which regulates blood pressure, largely through its effects on the kidney. RAAS blockers such as ACE inhibitors (ACEi) and Angiotensin Receptor Blockers (ARBs) are widely used therapies for hypertension, cardiovascular and chronic kidney diseases, and therefore, there is intense interest in their effect on ACE2 expression and its implications for SARS-CoV-2 pathogenicity. Here, we analyzed single-cell and single-nucleus RNA-seq of human kidney to interrogate the association of ACEi/ARB use with *ACE2* expression in specific cell types. First, we performed an integrated analysis aggregating 176,421 cells across 49 donors, 8 studies and 8 centers, and adjusting for sex, age, donor and center effects, to assess the relationship of *ACE2* with age and sex at baseline. We observed a statistically significant increase in *ACE2* expression in tubular epithelial cells of the thin loop of Henle (tLoH) in males relative to females at younger ages, the trend reversing, and losing significance with older ages. *ACE2* expression in tLoH increases with age in females, with an opposite, weak effect in males. In an independent cohort, we detected a statistically significant increase in *ACE2* expression with ACEi/ARB use in epithelial cells of the proximal tubule and thick ascending limb, and endothelial cells, but the association was confounded in this small cohort by the underlying disease. Our study illuminates the dynamics of *ACE2* expression in specific kidney cells, with implications for SARS-CoV-2 entry and pathogenicity.
