## Supplementary material for "RAAS blockade, kidney disease, and expression of *ACE2*, the entry receptor for SARS-CoV-2, in kidney epithelial and endothelial cells": Dataset S1

### Sheet: Masterlist
No	Dataset Name	Cells or nuclei	Technology	Publication	Datalink	No of donors	No of samples	No of cells (post QC)	DOI	Metadata Availability
1	scRNAseq-Broad	scRNAseq	10X	Unpublished		10	10	40751		Yes
2	Sanger	scRNAseq	10X	Young MD, Mitchell TJ, Vieira Braga FA, et al. Single-cell transcriptomes from human kidneys reveal the cellular identity of renal tumors. Science. 2018 Aug 10;361(6402):594-599. doi: 10.1126/science.aat1699. PubMed PMID: 30093597; PubMed Central PMCID: PMC6104812. Stewart BJ, Ferdinand JR, Young MD, et al. Spatiotemporal immune zonation of the human kidney. Science. 2019 Sep 27;365(6460):1461-14…	https://data.humancellatlas.org/explore/projects/abe1a013-af7a-45ed-8c26-f3793c24a1f4	13	13	40198	https://doi.org/10.1126/science.aat1699 https://doi.org/10.1126/science.aat5031	Yes
3	sn-Dropseq	scRNAseq	Dropseq	Lake, B.B., Chen, S., Hoshi, M. et al. A single-nucleus RNA-sequencing pipeline to decipher the molecular anatomy and pathophysiology of human kidneys. Nat Commun 10, 2832 (2019).	https://www.ncbi.nlm.nih.gov/geo/query/acc.cgi?acc=GSE121862	4	4	3104	https://doi.org/10.1038/s41467-019-10861-2	Yes
4	sci-data	scRNAseq	10X	Liao, J., Yu, Z., Chen, Y. et al. Single-cell RNA sequencing of human kidney. Sci Data 7, 4 (2020). https://doi.org/10.1038/s41597-019-0351-8	https://www.ncbi.nlm.nih.gov/geo/query/acc.cgi?acc=GSE131685	3	3	24575	https://doi.org/10.1038/s41597-019-0351-8	Yes
5	DN-control	snRNAseq	10X	Wilson PC, Wu H, Kirita Y, Uchimura K et al. The single-cell transcriptomic landscape of early human diabetic nephropathy. Proc Natl Acad Sci U S A 2019 Sep 24;116(39):19619-19625. PMID: 31506348	https://www.ncbi.nlm.nih.gov/geo/query/acc.cgi?acc=GSE131882	3	3	16421	https://doi.org/10.1073/pnas.1908706116	Yes
6	microwell-seq	scRNAseq	Microwellseq	Han X, Zhou Z, Fei L, Sun H et al. Construction of a human cell landscape at single-cell level. Nature 2020 Mar 25. PMID: 32214235	https://www.ncbi.nlm.nih.gov/geo/query/acc.cgi?acc=GSE134355	3	4	25559	https://doi.org/10.1038/s41586-020-2157-4	Yes
7	AMP	scRNAseq	10X	Arazi A, Rao DA, Berthier CC, et al; Accelerating Medicines Partnership in SLE network. The immune cell landscape in kidneys of patients with lupus nephritis. Nat Immunol. 2019 Jul;20(7):902-914. doi: 10.1038/s41590-019-0398-x. Epub 2019 Jun 17. Erratum in: Nat Immunol. 2019 Aug 13;:. PubMed PMID: 31209404; PubMed Central PMCID: PMC6726437.	Contacted lead author	2	2	2058	doi: 10.1038/s41590-019-0398-x	Sex, mean age of age range
8	KPMP	scRNAseq + snucRNAseq	10X, Dropseq	Menon R, Otto EA, Hoover P, Eddy S, et al, Kpmp KPMP; Nephrotic Syndrome Study Network (NEPTUNE). Single cell transcriptomics identifies focal segmental glomerulosclerosis remission endothelial biomarker. JCI Insight. 2020 Mar 26;5(6). pii: 133267. doi: 10.1172/jci.insight.133267. PubMed PMID: 32107344.	https://www.ncbi.nlm.nih.gov/geo/query/acc.cgi?acc=GSE140989	5+7(nuclei)	12	17671+7531=25202	https://doi.org/10.1172/jci.insight.133267	Yes (for a subset of 12 among published)
