## Supplementary material for "RAAS blockade, kidney disease, and expression of *ACE2*, the entry receptor for SARS-CoV-2, in kidney epithelial and endothelial cells": Dataset S2

### Sheet: Meta-analysis Poisson GLMM
celltype	PEC	PCT	tLoH	TAL-1	CNT	CD-A-IC	EC	NKT	TCell
Intercept._Estimate	-2.6246	-2.55606	-3.34666	-5.03325	-2.99018	-5.65527	-5.31845	-6.09408	-4.90496
Intercept._Std..Error	1.37521	0.413501	0.440932	0.763609	13.0337	1.38839	1.16901	1.15477	1.31018
Intercept._z.value	-1.90851	-6.1815	-7.58996	-6.5914	-0.22942	-4.07327	-4.54956	-5.27732	-3.74373
Intercept._Pr...z..	0.0563251	6.34934e-10	3.20011e-14	4.35711e-11	0.818543	4.63578e-05	5.37595e-06	1.31088e-07	0.000181311
age_Estimate	-0.0092004	0.00259612	0.0268877	0.00254187	-0.00078118	0.011953	-0.00968293	0.00137009	-0.00131078
age_Std..Error	0.025238	0.00724054	0.00876988	0.0133967	0.213972	0.0246256	0.0190008	0.0208204	0.0233562
age_z.value	-0.364546	0.358553	3.06591	0.189738	-0.00365085	0.485391	-0.509607	0.0658052	-0.0561212
age_Pr...z..	0.71545	0.719929	0.00217005	0.849514	0.997087	0.627399	0.610327	0.947533	0.955245
sexM_Estimate	-1.75186	0.05596	2.08588	-0.0682604	-0.569781	1.19706	-1.1455	-0.0923407	0.868215
sexM_Std..Error	2.10332	0.5848	0.695927	1.17585	13.3243	1.96115	1.96021	1.7592	1.68263
sexM_z.value	-0.832903	0.0956907	2.99726	-0.0580521	-0.0427627	0.610388	-0.584376	-0.0524903	0.515987
sexM_Pr...z..	0.4049	0.923766	0.00272414	0.953707	0.965891	0.541605	0.558967	0.958138	0.605863
age.sexM_Estimate	0.0385155	-0.000443641	-0.0381777	-0.00538415	0.00702959	-0.0349105	0.00974099	-0.000712311	-0.0338606
age.sexM_Std..Error	0.0369423	0.0104967	0.0129154	0.0207455	0.219116	0.0365936	0.03393	0.0329495	0.0322987
age.sexM_z.value	1.04259	-0.0422647	-2.95599	-0.259533	0.0320816	-0.954006	0.287091	-0.0216183	-1.04836
age.sexM_Pr...z..	0.297141	0.966288	0.00311665	0.795224	0.974407	0.34008	0.774043	0.982752	0.294474

### Sheet: Pseudobulk GLMM
celltype	PEC	PCT	tDL	TAL-1	CNT	CD-A-IC	EC	NKT	TCell
Intercept._Estimate	-10.6134	-10.1574	-11.4086	-12.9492	-11.938	-14.3151	-11.4514	-12.9459	-11.4256
Intercept._Std..Error	1.90949	2.194	1.46683	5.46766	61.3135	6.22533	3.71228	6.72279	4.33989
Intercept._z.value	-5.55823	-4.62962	-7.77774	-2.36832	-0.194704	-2.2995	-3.08473	-1.92568	-2.6327
Intercept._Pr...z..	2.72526e-08	3.66343e-06	7.38297e-15	0.0178689	0.845625	0.0214768	0.00203737	0.0541449	0.00847102
age_Estimate	-0.032125	0.00502285	0.0226915	0.0105976	-0.0112746	0.0385703	-0.0281292	-0.00672932	-0.0022834
age_Std..Error	0.0490251	0.0409575	0.0274528	0.108517	1.0209	0.110843	0.10418	0.15405	0.089627
age_z.value	-0.655277	0.122636	0.826567	0.0976583	-0.0110438	0.347971	-0.270006	-0.0436828	-0.0254766
age_Pr...z..	0.512289	0.902396	0.408482	0.922204	0.991189	0.727862	0.787156	0.965157	0.979675
sexM_Estimate	-2.54116	0.509154	1.86604	-1.16837	10.3812	0.741818	-2.86254	-2.43684	0.920393
sexM_Std..Error	6.05353	3.13402	1.83311	11.8418	62.992	9.49687	17.2378	18.9824	6.13212
sexM_z.value	-0.419782	0.16246	1.01796	-0.0986646	0.164802	0.0781118	-0.166062	-0.128373	0.150094
sexM_Pr...z..	0.674645	0.870943	0.308695	0.921405	0.8691	0.937739	0.868108	0.897853	0.880691
age.sexM_Estimate	0.0603247	-0.00680029	-0.0333153	0.00646689	-0.189724	-0.0516097	0.0490266	0.0522094	-0.0301539
age.sexM_Std..Error	0.11053	0.0574138	0.0348412	0.205048	1.06386	0.171378	0.297296	0.31766	0.126393
age.sexM_z.value	0.545779	-0.118444	-0.956206	0.0315384	-0.178336	-0.301146	0.164908	0.164356	-0.238572
age.sexM_Pr...z..	0.585218	0.905716	0.338968	0.97484	0.85846	0.763303	0.869016	0.869451	0.811438

### Sheet: LOOCV GLMM tLoH
excluded dataset	sanger	bwh_broad	DN_control	microwellseq	snDropseq	AMP	sci_data	KPMP	KPMP_snDropseq
Intercept._Estimate	-2.67195	-3.63024	-3.2837	-2.91234	-3.33315	-3.43064	-3.35052	-3.51941	-3.38831
Intercept._Std..Error	0.849503	0.46928	0.43609	0.440758	0.444217	0.482127	0.45861	0.480697	0.439094
Intercept._z.value	-3.14531	-7.73577	-7.52989	-6.60757	-7.50342	-7.11564	-7.30581	-7.32146	-7.71659
Intercept._Pr...z..	0.00165914	1.02776e-14	5.07838e-14	3.90666e-11	6.21719e-14	1.1139e-12	2.75611e-13	2.45283e-13	1.19483e-14
age_Estimate	0.0145162	0.0273246	0.0249824	0.0268653	0.0265092	0.0277991	0.0259582	0.0275589	0.0311312
age_Std..Error	0.0155586	0.00953699	0.00876066	0.00876068	0.00887287	0.00924498	0.00925125	0.00956722	0.00920532
age_z.value	0.933001	2.86512	2.85165	3.06657	2.98767	3.00694	2.80591	2.88056	3.38187
age_Pr...z..	0.35082	0.00416851	0.00434924	0.00216527	0.00281112	0.00263889	0.00501747	0.0039697	0.000719946
sexM_Estimate	1.27703	2.20396	2.0663	2.07898	2.08063	2.15431	2.09316	2.04442	2.1595
sexM_Std..Error	1.08875	0.753456	0.68903	0.711563	0.701467	0.734336	0.724184	0.827666	0.685021
sexM_z.value	1.17293	2.92514	2.99885	2.92171	2.96611	2.93369	2.89037	2.4701	3.15246
sexM_Pr...z..	0.240823	0.00344304	0.00271004	0.00348114	0.00301592	0.00334957	0.00384792	0.0135075	0.001619
age.sexM_Estimate	-0.024916	-0.0427704	-0.035816	-0.0383934	-0.0378692	-0.0391219	-0.037453	-0.0363319	-0.0412628
age.sexM_Std..Error	0.0197452	0.0141787	0.0128456	0.0131477	0.0130503	0.0134383	0.0135433	0.0149714	0.0131223
age.sexM_z.value	-1.26187	-3.01652	-2.78819	-2.92017	-2.90179	-2.91121	-2.76543	-2.42675	-3.14448
age.sexM_Pr...z..	0.206994	0.00255693	0.00530036	0.00349845	0.00371041	0.0036003	0.00568485	0.0152347	0.00166381

### Sheet: GLMM tLoH CV sex effects
dataset	age	b_age+b_age*sex	se_age	wald coefficient	pv	padj
all	25	1.136	0.407	7.79055	0.005	0.0292686
all	40	0.566	0.272	4.33007	0.037	0.125895
all	49	0.224	0.235	0.908574	0.341	0.491148
all	57	-0.08	0.247	0.104903	0.746	0.815638
all	63	-0.31	0.282	1.20844	0.275	0.470834
sanger	25	0.654127	0.0121554	1.13661	0.286371	0.470834
sanger	40	0.280388	0.0121554	0.628777	0.427804	0.549521
sanger	49	0.0561438	0.0121554	0.0539841	0.81627	0.85282
sanger	57	-0.143184	0.0121554	0.392938	0.530759	0.619219
sanger	63	-0.29268	0.0121554	1.06725	0.301567	0.479766
bwh_broad	25	1.1347	0.0104799	6.52571	0.0106326	0.0437814
bwh_broad	40	0.493149	0.0104799	2.54146	0.110892	0.287498
bwh_broad	49	0.108216	0.0104799	0.149855	0.698674	0.776304
bwh_broad	57	-0.233947	0.0104799	0.608847	0.435222	0.549521
bwh_broad	63	-0.490569	0.0104799	2.08201	0.149044	0.359761
DN_control	25	1.1709	0.00938012	8.44168	0.00366718	0.0292686
DN_control	40	0.633656	0.00938012	5.42585	0.0198408	0.07644
DN_control	49	0.311311	0.00938012	1.7123	0.190687	0.430584
DN_control	57	0.0247834	0.00938012	0.00966175	0.921699	0.926404
DN_control	63	-0.190113	0.00938012	0.437233	0.508461	0.603259
microwellseq	25	1.11915	0.00978967	7.19328	0.00731773	0.0320151
microwellseq	40	0.543245	0.00978967	3.75872	0.0525329	0.153221
microwellseq	49	0.197704	0.00978967	0.668262	0.413658	0.546341
microwellseq	57	-0.109444	0.00978967	0.186573	0.665784	0.751692
microwellseq	63	-0.339805	0.00978967	1.39113	0.238214	0.457042
snDropseq	25	1.1339	0.00955312	7.65796	0.00565224	0.0304351
snDropseq	40	0.56586	0.00955312	4.23636	0.039567	0.125895
snDropseq	49	0.225037	0.00955312	0.888703	0.345829	0.491148
snDropseq	57	-0.0779163	0.00955312	0.0954353	0.757378	0.815638
snDropseq	63	-0.305131	0.00955312	1.12322	0.289227	0.470834
AMP	25	1.17627	0.00973353	7.38029	0.00659426	0.0307732
AMP	40	0.589439	0.00973353	4.09903	0.0429077	0.130589
AMP	49	0.237342	0.00973353	0.906505	0.341043	0.491148
AMP	57	-0.075633	0.00973353	0.085898	0.769458	0.816092
AMP	63	-0.310364	0.00973353	1.13186	0.28738	0.470834
sci_data	25	1.15683	0.00987172	7.44685	0.00635475	0.0307732
sci_data	40	0.595038	0.00987172	4.26999	0.0387911	0.125895
sci_data	49	0.257961	0.00987172	1.03222	0.309638	0.48166
sci_data	57	-0.0416635	0.00987172	0.023776	0.877456	0.903264
sci_data	63	-0.266382	0.00987172	0.748338	0.387003	0.528013
KPMP	25	1.13612	0.0114965	5.34784	0.020748	0.07644
KPMP	40	0.591142	0.0114965	3.187	0.0742261	0.19984
KPMP	49	0.264155	0.0114965	0.88288	0.347414	0.491148
KPMP	57	-0.0264999	0.0114965	0.00853218	0.926404	0.926404
KPMP	63	-0.244491	0.0114965	0.57706	0.447467	0.549521
KPMP_snDropseq	25	1.12793	0.00933068	8.07162	0.00449639	0.0292686
KPMP_snDropseq	40	0.508991	0.00933068	3.50319	0.0612507	0.171502
KPMP_snDropseq	49	0.137626	0.00933068	0.310769	0.577208	0.66237
KPMP_snDropseq	57	-0.192477	0.00933068	0.508846	0.475639	0.574047
KPMP_snDropseq	63	-0.440054	0.00933068	2.0137	0.155884	0.36373

### Sheet: GLMM tLoH CV age effects
dataset	b_age	SE	pval	padj	b_age+b_age*sex	SE_age	pval	padj
all	0.0269	0.009	0.002	0.0292686	-0.01129	0.01	0.233	0.457042
sanger	0.0145162	0.0155586	0.35082	0.491148	-0.0103998	0.0121554	0.392239	0.528013
bwh_broad	0.0273246	0.00953699	0.00416851	0.0292686	-0.0154457	0.0104799	0.140522	0.351305
DN_control	0.0249824	0.00876066	0.00434924	0.0292686	-0.0108336	0.00938012	0.248109	0.457042
microwellseq	0.0268653	0.00876068	0.00216527	0.0292686	-0.0115282	0.00978967	0.238962	0.457042
snDropseq	0.0265092	0.00887287	0.00281112	0.0292686	-0.01136	0.00955312	0.234386	0.457042
AMP	0.0277991	0.00924498	0.00263889	0.0292686	-0.0113227	0.00973353	0.244719	0.457042
sci_data	0.0259582	0.00925125	0.00501747	0.0292686	-0.0114948	0.00987172	0.244254	0.457042
KPMP	0.0275589	0.00956722	0.0039697	0.0292686	-0.0087729	0.0114965	0.445405	0.549521
KPMP_snDropseq	0.0311312	0.00920532	0.00072	0.0292686	-0.0101316	0.00933068	0.27755	0.470834

### Sheet: Fixed-effects results
estimate	PEC	PCT	tLoH	TAL-1	CNT	CD-A-IC	EC	NKT	TCell
Intercept._Estimate	-2.31982	-2.4956	-2.76438	-5.81928	-3.64027	-5.0372	-20.65	-23.0368	-21.8256
Intercept._Std..Error	1.12465	0.155257	0.269261	0.684836	12.2838	1.09732	1424.82	4734.14	5423.75
Intercept._z.value	-2.0627	-16.074	-10.2665	-8.49733	-0.296348	-4.59043	-0.0144931	-0.00486611	-0.00402407
Intercept._Pr...z..	0.0391407	3.88198e-58	9.97409e-25	1.94e-17	0.766964	4.42325e-06	0.988437	0.996117	0.996789
age_Estimate	-0.0389756	0.00295727	0.0145158	0.00325697	-0.00315225	-0.0158549	-0.0135967	0.019789	0.0126774
age_Std..Error	0.0257221	0.000857003	0.00343982	0.013764	0.2014	0.0132882	0.0131339	0.0150693	0.00921818
age_z.value	-1.51526	3.45071	4.21992	0.23663	-0.0156517	-1.19316	-1.03524	1.3132	1.37526
age_Pr...z..	0.129708	0.000559111	2.44387e-05	0.812944	0.987512	0.232807	0.300556	0.189114	0.169052
sexM_Estimate	-4.84011	-0.364998	1.16615	-0.321463	-0.926952	0.499375	-1.58483	0.332803	0.734043
sexM_Std..Error	1.99447	0.0955313	0.258448	1.25638	12.5356	0.938749	1.15204	1.33093	0.624953
sexM_z.value	-2.42676	-3.82072	4.51214	-0.255865	-0.0739453	0.531958	-1.37568	0.250053	1.17456
sexM_Pr...z..	0.0152344	0.000133064	6.41778e-06	0.798055	0.941054	0.594755	0.168921	0.802547	0.240172
age.sexM_Estimate	0.0920133	-0.000959271	-0.021568	-0.00712002	0.012799	-0.01254	0.00971578	-0.0299771	-0.0377165
age.sexM_Std..Error	0.0341181	0.0016611	0.00479302	0.0215087	0.206151	0.017521	0.0198419	0.0213705	0.0117572
age.sexM_z.value	2.69691	-0.577491	-4.49988	-0.331029	0.0620857	-0.715711	0.489659	-1.40273	-3.20794
age.sexM_Pr...z..	0.00699865	0.563608	6.79925e-06	0.740622	0.950495	0.47417	0.624375	0.160697	0.00133688

### Sheet: Fixed effects LOOCV_PCT
estimate	sanger	bwh_broad	DN_control	microwellseq	snDropseq	AMP	sci_data	KPMP	KPMP_snDropseq
Intercept._Estimate	-0.703049	-2.52394	-2.58248	-2.48368	-2.49131	-2.0944	-2.51606	-2.49394	-2.45935
Intercept._Std..Error	0.399929	0.155294	0.155348	0.155258	0.155264	0.0572212	0.155448	0.155258	0.155259
Intercept._z.value	-1.75794	-16.2527	-16.6238	-15.9971	-16.0457	-36.6018	-16.1859	-16.0632	-15.8403
Intercept._Pr...z..	0.0787584	2.13643e-59	4.6897e-62	1.3387e-57	6.12756e-58	2.67352e-293	6.34595e-59	4.62e-58	1.64088e-56
age_Estimate	-0.0491637	0.00378996	0.00401243	0.00295053	0.00296886	0.00295727	0.00202488	0.00307444	0.00324273
age_Std..Error	0.0108739	0.000862677	0.000871187	0.000857119	0.00085801	0.000857003	0.000886453	0.000857125	0.000857325
age_z.value	-4.52126	4.39326	4.60571	3.44238	3.46017	3.45071	2.28424	3.58692	3.78238
age_Pr...z..	6.14722e-06	1.11665e-05	4.11059e-06	0.000576625	0.000539838	0.000559111	0.0223572	0.000334605	0.000155337
sexM_Estimate	-2.57696	-0.392049	-0.416467	-0.527504	-0.365253	-0.364998	-0.334843	-0.417852	-0.340674
sexM_Std..Error	0.672895	0.0979782	0.0987131	0.107666	0.0955421	0.0955313	0.0945136	0.0979265	0.0950678
sexM_z.value	-3.82966	-4.00139	-4.21896	-4.89944	-3.82295	-3.82072	-3.5428	-4.26699	-3.58349
sexM_Pr...z..	0.000128322	6.29725e-05	2.45427e-05	9.61113e-07	0.000131866	0.000133064	0.000395896	1.98125e-05	0.000339041
age.sexM_Estimate	0.0375591	-0.00164957	-0.00183087	0.00186205	-0.00103566	-0.000959271	0.000216522	-0.000233142	-0.00182019
age.sexM_Std..Error	0.0111846	0.00170077	0.00170981	0.00185832	0.00166339	0.0016611	0.00166504	0.0016929	0.00165751
age.sexM_z.value	3.3581	-0.969894	-1.07081	1.00201	-0.622623	-0.577491	0.13004	-0.137717	-1.09815
age.sexM_Pr...z..	0.00078479	0.332099	0.284257	0.31634	0.533532	0.563608	0.896534	0.890464	0.272139

### Sheet: Fixed-effects LOOCV-tLoH
estimate	sanger	bwh_broad	DN_control	microwellseq	snDropseq	AMP	sci_data	KPMP	KPMP_snDropseq
Intercept._Estimate	-2.47983	-3.15693	-2.73163	-2.33166	-2.75594	-2.82581	-2.73763	-2.83354	-2.7005
Intercept._Std..Error	0.530983	0.272723	0.269351	0.269265	0.269277	0.454869	0.269674	0.269948	0.269866
Intercept._z.value	-4.67026	-11.5756	-10.1415	-8.65935	-10.2346	-6.21236	-10.1516	-10.4966	-10.0068
Intercept._Pr...z..	3.00824e-06	5.48078e-31	3.61425e-24	4.74466e-18	1.38771e-24	5.21933e-10	3.25826e-24	8.95141e-26	1.42246e-23
age_Estimate	0.00232045	0.018617	0.014202	0.0145188	0.0144773	0.0145158	0.0137457	0.0150936	0.0139409
age_Std..Error	0.0138928	0.00366817	0.00344586	0.00344009	0.00344086	0.00343982	0.00346764	0.00348603	0.00348054
age_z.value	0.167025	5.07528	4.12147	4.22048	4.20745	4.21992	3.96399	4.32974	4.00539
age_Pr...z..	0.86735	3.86927e-07	3.76457e-05	2.43785e-05	2.58269e-05	2.44387e-05	7.37074e-05	1.49284e-05	6.19159e-05
sexM_Estimate	0.275563	1.55823	1.15941	1.15396	1.16427	1.16615	1.16148	1.02932	1.15025
sexM_Std..Error	0.808697	0.258794	0.258499	0.275303	0.258492	0.258448	0.258346	0.298446	0.259584
sexM_z.value	0.340749	6.02112	4.48517	4.19159	4.50407	4.51214	4.49583	3.44893	4.43113
sexM_Pr...z..	0.733292	1.73216e-09	7.28557e-06	2.77002e-05	6.66628e-06	6.41778e-06	6.92998e-06	0.000562822	9.37417e-06
age.sexM_Estimate	-0.0060053	-0.0346589	-0.0209817	-0.0213202	-0.0214976	-0.021568	-0.020071	-0.0198513	-0.0201687
age.sexM_Std..Error	0.0133414	0.00524314	0.00480697	0.00516292	0.00479711	0.00479302	0.0048556	0.00519177	0.00488903
age.sexM_z.value	-0.450125	-6.61034	-4.36485	-4.12949	-4.48137	-4.49988	-4.13358	-3.82361	-4.1253
age.sexM_Pr...z..	0.65262	3.83435e-11	1.27212e-05	3.63574e-05	7.4167e-06	6.79925e-06	3.57161e-05	0.000131514	3.70258e-05
