## Supplementary material for "RAAS blockade, kidney disease, and expression of *ACE2*, the entry receptor for SARS-CoV-2, in kidney epithelial and endothelial cells": Dataset S3

### Sheet: no interaction term, donor is r
estimate	CD-A-IC	CD-PC	DCT	EC	PCT	Podocyte	TAL-1	TAL-2
Intercept._Estimate	-4.39783	-4.30382	-8.94137	-6.45816	-2.72089	-5.22559	-7.68666	-5.79753
Intercept._Std..Error	2.48167	2.06141	1.72203	1.4302	0.849039	1.45633	0.881768	1.30165
Intercept._z.value	-1.77212	-2.0878	-5.19234	-4.51556	-3.20467	-3.58819	-8.71732	-4.45398
Intercept._Pr...z..	0.0763741	0.0368159	2.07671e-07	6.31486e-06	0.00135217	0.000332981	2.84854e-18	8.42944e-06
ACEi_statusYes_Estimate	-0.0152351	1.05049	1.52814	2.13032	1.18295	1.19442	1.81998	1.19193
ACEi_statusYes_Std..Error	1.24402	1.14997	0.838919	0.804976	0.436039	0.726816	0.423696	0.584682
ACEi_statusYes_z.value	-0.0122466	0.913486	1.82156	2.64644	2.71294	1.64335	4.29549	2.03859
coex_pval	0.990229	0.360987	0.068521	0.00813445	0.0066689	0.10031	1.74311e-05	0.0414908
Age_Estimate	0.00427182	-0.018397	0.0614214	0.0240452	0.0171653	0.0439708	0.0443922	0.0414644
Age_Std..Error	0.0485515	0.0325054	0.0286255	0.0218848	0.015248	0.0224336	0.014649	0.021832
Age_z.value	0.0879853	-0.565968	2.14569	1.09872	1.12574	1.96005	3.0304	1.89925
Age_Pr...z..	0.929888	0.571416	0.0318978	0.27189	0.260274	0.0499905	0.0024423	0.0575317
SexM_Estimate	-0.197579	0.533286	0.423392	0.136409	-0.0937164	-0.366111	-0.00566545	-0.0546441
SexM_Std..Error	0.884091	0.503499	0.646417	0.677091	0.287756	0.636168	0.337879	0.542057
SexM_z.value	-0.223483	1.05916	0.654983	0.201464	-0.32568	-0.575495	-0.0167677	-0.100809
SexM_Pr...z..	0.82316	0.289527	0.512479	0.840336	0.744667	0.564957	0.986622	0.919702

### Sheet: interaction term, no donor
estimate	CD-A-IC	CD-PC	DCT	EC	PCT	Podocyte	TAL-1	TAL-2
Intercept._Estimate	-5.42649	-4.85438	-9.01275	-6.65378	-1.13631	-5.86552	-8.243	-5.22278
Intercept._Std..Error	2.86639	2.00709	1.89052	1.54514	0.102356	1.55182	0.965032	1.34742
Intercept._z.value	-1.89315	-2.41862	-4.76734	-4.30628	-11.1016	-3.77977	-8.54168	-3.87612
Intercept._Pr...z..	0.0583385	0.0155797	1.86669e-06	1.66027e-05	1.2326e-28	0.000156971	1.32279e-17	0.000106137
ACEi_statusYes_Estimate	0.161467	0.886979	1.53256	2.55326	0.386926	2.27455	1.78635	1.36979
ACEi_statusYes_Std..Error	1.16941	0.958607	0.849994	1.02604	0.0575642	1.06195	0.409496	0.637388
ACEi_statusYes_z.value	0.138075	0.925279	1.80302	2.48845	6.72165	2.14186	4.36231	2.14907
coex_pval	0.890181	0.354821	0.0713844	0.0128303	1.79675e-11	0.032205	1.28699e-05	0.0316292
Age_Estimate	0.0288125	0.00200241	0.0629893	0.0197986	-0.00265118	0.0369971	0.0584899	0.024784
Age_Std..Error	0.0603942	0.0377792	0.0359632	0.0244728	0.00173035	0.0230111	0.0178768	0.0235813
Age_z.value	0.477074	0.0530029	1.7515	0.809003	-1.53216	1.6078	3.27184	1.051
Age_Pr...z..	0.633309	0.95773	0.0798607	0.418514	0.125483	0.10788	0.00106851	0.293257
SexM_Estimate	1.37166	2.07655	0.504442	-1.38092	-0.232778	-34.9026	1.21131	-31.6001
SexM_Std..Error	2.25221	1.47894	2.20852	1.98656	0.176291	4964.2	1.04924	2740.18
SexM_z.value	0.609026	1.40408	0.228408	-0.695133	-1.32042	-0.00703086	1.15446	-0.0115321
SexM_Pr...z..	0.542507	0.160294	0.819329	0.486972	0.186696	0.99439	0.24831	0.990799
Age.SexM_Estimate	-0.0343839	-0.0468394	-0.00144854	0.0360617	-0.000926863	0.561581	-0.0300021	0.504553
Age.SexM_Std..Error	0.0505731	0.0407504	0.0441571	0.043859	0.00330201	77.5656	0.0243219	42.8153
Age.SexM_z.value	-0.679884	-1.14942	-0.0328041	0.822219	-0.280696	0.00724008	-1.23354	0.0117844
Age.SexM_Pr...z..	0.496578	0.250383	0.973831	0.410952	0.778943	0.994223	0.217374	0.990598

### Sheet: interaction term, pseudobulk
estimate	CD-A-IC	CD-PC	DCT	EC	PCT	Podocyte	TAL-1	TAL-2
Intercept._Estimate	-11.1531	-13.4811	-15.2762	-13.9549	-9.6304	-14.7085	-15.4042	-13.5751
Intercept._Std..Error	21.8991	14.9095	25.4818	16.6449	3.57764	9.51543	18.2635	10.6315
Intercept._z.value	-0.509294	-0.904192	-0.599496	-0.838391	-2.69183	-1.54576	-0.843443	-1.27687
Intercept._Pr...z..	0.610546	0.365894	0.548842	0.401811	0.00710614	0.122164	0.398981	0.201648
ACEi_statusYes_Estimate	-1.00641	1.39602	1.86265	3.07467	0.902952	3.06643	1.9653	2.07984
ACEi_statusYes_Std..Error	9.0671	9.40246	13.94	11.5105	1.93184	8.08293	8.71888	7.13984
ACEi_statusYes_z.value	-0.110995	0.148474	0.133619	0.26712	0.467406	0.37937	0.225407	0.2913
coex_pval	0.91162	0.881969	0.893704	0.789377	0.640209	0.704413	0.821663	0.770822
Age_Estimate	-0.00835567	0.00498584	0.0363959	0.0177774	0.000843089	0.0384983	0.0591545	0.0154595
Age_Std..Error	0.454891	0.254673	0.465613	0.268426	0.0661955	0.107525	0.3429	0.168921
Age_z.value	-0.0183685	0.0195774	0.0781677	0.0662281	0.0127363	0.358039	0.172513	0.0915192
Age_Pr...z..	0.985345	0.98438	0.937695	0.947196	0.989838	0.720314	0.863035	0.92708
SexM_Estimate	1.16518	1.83629	-1.29384	-2.36422	-0.585476	-36.4417	1.3611	-37.6855
SexM_Std..Error	22.0523	15.0315	34.8192	20.2081	4.60363	32339.1	21.7269	53750.4
SexM_z.value	0.0528373	0.122163	-0.0371588	-0.116994	-0.127177	-0.00112686	0.062646	-0.000701122
SexM_Pr...z..	0.957862	0.90277	0.970358	0.906865	0.8988	0.999101	0.950048	0.999441
Age.SexM_Estimate	-0.0236524	-0.0369223	0.0392747	0.0595812	0.010962	0.598743	-0.0296571	0.612724
Age.SexM_Std..Error	0.472291	0.440934	0.714703	0.48531	0.100848	505.298	0.524366	839.85
Age.SexM_z.value	-0.0500803	-0.0837365	0.0549525	0.122769	0.108699	0.00118493	-0.056558	0.000729564
Age.SexM_Pr...z..	0.960058	0.933266	0.956176	0.90229	0.913441	0.999055	0.954897	0.999418
